# A positive correlation between GC content and growth temperature in prokaryotes

**DOI:** 10.1101/2021.04.27.441598

**Authors:** En-Ze Hu, Xin-Ran Lan, Zhi-Ling Liu, Jie Gao, Deng-Ke Niu

## Abstract

**Background:** GC pairs are generally more stable than AT pairs; GC-rich genomes were proposed to be more adapted to high temperatures than AT-rich genomes. Previous studies consistently showed positive correlations between growth temperature and the GC contents of structural RNA genes. However, for the whole genome sequences and the silent sites of the codons in protein-coding genes, the relationship between GC content and growth temperature is in a long-lasting debate.

**Results:** With a dataset much larger than previous studies (681 bacteria and 155 archaea with completely assembled genomes), our phylogenetic comparative analyses showed positive correlations between optimal growth temperature (Topt) and GC content both in bacterial and archaeal structural RNA genes and in bacterial whole genome sequences, chromosomal sequences, plasmid sequences, core genes, and accessory genes. However, in the 155 archaea, we did not observe a significant positive correlation of Topt with whole-genome GC content (GC_w_) or GC content at four-fold degenerate sites. We randomly drew 155 samples from the 681 bacteria for 1000 rounds. In most cases (> 95%), the positive correlations between Topt and genomic GC contents became statistically nonsignificant (*P* > 0.05). This result suggested that the small sample sizes might account for the lack of positive correlations between growth temperature and genomic GC content in the 155 archaea and the bacterial samples of previous studies. Comparing the GC content among four categories (psychrophiles/psychrotrophiles, mesophiles, thermophiles, and hyperthermophiles) also revealed a positive correlation between GC_w_ and growth temperature in bacteria. By including the GC_w_ of incompletely assembled genomes, we expanded the sample size of archaea to 303. Positive correlations between GC_w_ and Topt appear especially after excluding the halophilic archaea whose GC contents might be are strongly shaped by intense UV radiation.

**Conclusions:** This study explains the previous contradictory observations and ends a long debate. Prokaryotes growing in high temperatures have higher GC contents. Thermal adaptation is one possible explanation for the positive association. Meanwhile, we propose that the elevated efficiency of DNA repair in response to heat mutagenesis might have the by-product of increasing GC content like that happens in intracellular symbionts and marine bacterioplankton.
