## Supplementary Data S2 for "A positive correlation between GC content and growth temperature in prokaryotes": bac_tempura_pair.csv

name	gc	group
RS_GCF_003352185	0.6055	0
RS_GCF_001661075	0.5958	0
RS_GCF_001294575	0.5823	0
RS_GCF_000510285	0.6246	0
RS_GCF_000026105	0.6416	0
RS_GCF_000746525	0.6063	0
RS_GCF_001267175	0.4736	0
RS_GCF_000696485	0.5265	0
RS_GCF_002442575	0.6024	0
RS_GCF_001886615	0.6788	0
RS_GCF_002549795	0.684	0
RS_GCF_000196875	0.6361	0
RS_GCF_001431725	0.5853	0
RS_GCF_003006155	0.6568	0
RS_GCF_002157205	0.5905	0
RS_GCF_001648175	0.6431	0
RS_GCF_000355675	0.4663	0
RS_GCF_001651805	0.5879	0
GB_GCA_000166295	0.5686	0
RS_GCF_000830985	0.576	0
RS_GCF_001854125	0.5591	0
RS_GCF_000831005	0.5708	0
RS_GCF_001043175	0.5384	0
RS_GCF_000284615	0.5743	0
RS_GCF_004851605	0.579	0
RS_GCF_002162375	0.478	0
RS_GCF_003367315	0.5737	0
RS_GCF_002795845	0.53	0
RS_GCF_000940805	0.4863	0
RS_GCF_001750105	0.5885	0
RS_GCF_000305785	0.5583	0
RS_GCF_000023025	0.5089	0
RS_GCF_000013665	0.4583	0
RS_GCF_002157225	0.4093	0
RS_GCF_001983995	0.5766	0
RS_GCF_001586255	0.5072	0
RS_GCF_002117105	0.477	0
RS_GCF_001444425	0.54	0
RS_GCF_001704115	0.4164	0
RS_GCF_000196795	0.3873	0
RS_GCF_001606025	0.4286	0
RS_GCF_000012305	0.428	0
RS_GCF_000013905	0.4224	0
RS_GCF_000009365	0.5473	0
RS_GCF_000300005	0.6163	0
RS_GCF_000299335	0.626	0
RS_GCF_002863865	0.5125	0
RS_GCF_002900365	0.504	0
RS_GCF_002271215	0.5424	0
RS_GCF_006711645	0.5506	0
RS_GCF_001658025	0.5401	0
RS_GCF_002101395	0.5351	0
RS_GCF_000196615	0.5504	0
RS_GCF_000264765	0.5838	0
RS_GCF_000807275	0.3412	0
RS_GCF_003544875	0.4417	0
RS_GCF_900233005	0.4367	0
RS_GCF_000196495	0.3897	0
RS_GCF_000196255	0.4173	0
RS_GCF_000940995	0.4974	0
RS_GCF_005280275	0.5071	0
RS_GCF_002216855	0.3124	0
RS_GCF_000172635	0.4471	0
RS_GCF_000213655	0.4351	0
RS_GCF_005222225	0.4977	0
RS_GCF_002499975	0.4613	0
RS_GCF_000226565	0.423	0
RS_GCF_000347635	0.4037	0
RS_GCF_000014225	0.4462	0
RS_GCF_001466725	0.5062	0
RS_GCF_002211765	0.4736	0
RS_GCF_001482385	0.477	0
RS_GCF_001750165	0.4166	0
RS_GCF_002208135	0.4345	0
RS_GCF_001444405	0.4058	0
RS_GCF_000238395	0.3916	0
RS_GCF_001999225	0.3906	0
RS_GCF_001465295	0.401	0
RS_GCF_002221505	0.4017	0
RS_GCF_002310855	0.4084	0
RS_GCF_002221525	0.403	0
RS_GCF_002310835	0.4031	0
RS_GCF_002076895	0.385	0
RS_GCF_001831495	0.3876	0
GB_GCA_007289895	0.4077	0
RS_GCF_000146165	0.4589	0
RS_GCF_000013765	0.4515	0
RS_GCF_004295345	0.4454	0
RS_GCF_002005305	0.443	0
RS_GCF_000018025	0.4608	0
RS_GCF_000018285	0.4466	0
RS_GCF_000019185	0.4459	0
RS_GCF_000015245	0.5359	0
RS_GCF_004358345	0.3963	0
RS_GCF_001420915	0.4596	0
RS_GCF_000023065	0.4903	0
RS_GCF_000981765	0.4378	0
RS_GCF_001708405	0.434	0
RS_GCF_002838765	0.4381	0
RS_GCF_000024085	0.4369	0
RS_GCF_001885235	0.3214	0
RS_GCF_002211785	0.3118	0
RS_GCF_004028275	0.5048	0
RS_GCF_004293625	0.4156	0
RS_GCF_000024765	0.5471	0
RS_GCF_001753245	0.5991	0
RS_GCF_002215215	0.5286	0
RS_GCF_003584645	0.5875	0
RS_GCF_000260985	0.4475	0
RS_GCF_000260965	0.4792	0
RS_GCF_004001245	0.6399	1
RS_GCF_003967195	0.5307	0
RS_GCF_000014785	0.6753	0
RS_GCF_000485905	0.6386	0
RS_GCF_000319575	0.6265	0
RS_GCF_002356355	0.6425	0
RS_GCF_000185965	0.7021	0
RS_GCF_001442785	0.6662	0
RS_GCF_001442805	0.6653	0
RS_GCF_001442535	0.6681	0
RS_GCF_000230695	0.6745	0
RS_GCF_001641285	0.6798	0
RS_GCF_000725385	0.6497	0
GB_GCA_000632805	0.6423	0
RS_GCF_006385595	0.6614	0
RS_GCF_001632775	0.7035	0
RS_GCF_003015185	0.6045	0
RS_GCF_001187785	0.6526	0
RS_GCF_001677435	0.5783	0
RS_GCF_001579945	0.6166	0
RS_GCF_001697225	0.6779	0
RS_GCF_002355735	0.6142	0
RS_GCF_002355415	0.6746	0
RS_GCF_002278075	0.6294	0
RS_GCF_003368325	0.6221	0
RS_GCF_000959365	0.6707	0
RS_GCF_001411805	0.6855	0
RS_GCF_001931675	0.6319	0
RS_GCF_005280315	0.6532	0
RS_GCF_004322755	0.6578	0
RS_GCF_003028855	0.6634	0
RS_GCF_004421005	0.6504	0
RS_GCF_001941825	0.6546	0
RS_GCF_002752675	0.6347	0
RS_GCF_001584145	0.5899	0
RS_GCF_000026125	0.5429	0
RS_GCF_000013605	0.596	0
RS_GCF_001955715	0.6095	0
RS_GCF_000015505	0.6168	0
RS_GCF_002157145	0.6424	0
RS_GCF_003008595	0.6329	0
RS_GCF_002056725	0.5963	0
RS_GCF_003008535	0.668	0
RS_GCF_002158865	0.6793	0
RS_GCF_001761385	0.613	0
RS_GCF_005952805	0.6624	0
RS_GCF_002116905	0.6972	0
RS_GCF_003100395	0.6729	0
RS_GCF_000019785	0.689	0
RS_GCF_002028405	0.6504	0
RS_GCF_002217795	0.5931	0
RS_GCF_000093025	0.4264	0
RS_GCF_000013705	0.5572	0
RS_GCF_000025705	0.5754	0
RS_GCF_000974685	0.559	0
RS_GCF_001051995	0.6642	0
RS_GCF_001682385	0.6783	0
RS_GCF_003345255	0.6358	1
GB_GCA_000934545	0.5515	0
RS_GCF_000828635	0.6327	0
RS_GCF_000355765	0.5364	0
RS_GCF_000021485	0.5877	0
RS_GCF_003966655	0.5843	0
RS_GCF_000214095	0.5659	0
RS_GCF_000175575	0.6141	1
RS_GCF_002795805	0.5149	0
RS_GCF_002795825	0.5366	0
RS_GCF_000960975	0.6214	0
RS_GCF_002043005	0.6241	0
RS_GCF_000009625	0.6251	0
RS_GCF_004331955	0.6656	0
RS_GCF_001953055	0.5859	0
RS_GCF_000230555	0.6136	0
RS_GCF_000192745	0.6713	0
RS_GCF_900231165	0.6397	0
RS_GCF_004114975	0.6326	0
RS_GCF_000013885	0.6162	0
RS_GCF_002355335	0.6223	0
RS_GCF_000092925	0.6788	0
RS_GCF_001548015	0.7078	0
RS_GCF_000021745	0.6308	0
RS_GCF_004135935	0.6231	0
RS_GCF_004802635	0.6302	0
RS_GCF_002117405	0.6318	0
RS_GCF_005144885	0.6671	0
RS_GCF_000503895	0.6388	0
RS_GCF_000828475	0.6284	0
RS_GCF_000511385	0.5944	0
RS_GCF_002407245	0.6009	0
RS_GCF_001888185	0.5858	0
RS_GCF_002222635	0.5953	0
RS_GCF_002237555	0.6154	0
RS_GCF_001969385	0.6662	0
RS_GCF_001975705	0.6567	0
RS_GCF_003111685	0.6652	0
RS_GCF_002158905	0.6072	0
RS_GCF_001187845	0.5468	0
RS_GCF_000819565	0.6574	0
RS_GCF_001308265	0.5624	0
RS_GCF_000812665	0.5316	0
GB_GCA_000738435	0.5364	0
RS_GCF_002504165	0.6477	0
RS_GCF_002847445	0.6558	0
RS_GCF_002085925	0.6376	0
RS_GCF_001940525	0.638	0
RS_GCF_001620265	0.6653	0
RS_GCF_005887635	0.7015	0
RS_GCF_000635915	0.6752	0
RS_GCF_000175215	0.5951	0
RS_GCF_003722335	0.6925	0
RS_GCF_002749615	0.6932	0
RS_GCF_000017265	0.711	0
RS_GCF_004000605	0.6341	0
RS_GCF_000014745	0.6273	0
RS_GCF_000152825	0.6066	0
RS_GCF_001281485	0.615	0
RS_GCF_001663155	0.5688	0
RS_GCF_002237615	0.6332	0
RS_GCF_001698205	0.6575	0
RS_GCF_002269345	0.6349	0
RS_GCF_004358425	0.6675	0
RS_GCF_001028625	0.6465	0
RS_GCF_001687545	0.6501	0
RS_GCF_001077815	0.5833	0
RS_GCF_001886695	0.6271	0
RS_GCF_001008165	0.6191	0
RS_GCF_001028705	0.6261	0
RS_GCF_003431825	0.6417	0
RS_GCF_000013985	0.6546	0
RS_GCF_001717955	0.6549	0
GB_GCA_000935025	0.6667	0
RS_GCF_002355275	0.6535	0
RS_GCF_000264455	0.6808	0
RS_GCF_003403095	0.5489	0
RS_GCF_000300235	0.5466	0
RS_GCF_001628715	0.5236	0
RS_GCF_000202835	0.6697	0
RS_GCF_001305595	0.6816	0
RS_GCF_002868735	0.6339	0
RS_GCF_000024805	0.6948	0
RS_GCF_000067165	0.7138	0
RS_GCF_001189295	0.6871	0
GB_GCA_001263205	0.6614	0
RS_GCF_000737325	0.7204	0
RS_GCF_000165485	0.6746	0
RS_GCF_001027285	0.6945	0
RS_GCF_003258315	0.6114	0
RS_GCF_005377625	0.5931	0
RS_GCF_000025945	0.4663	0
RS_GCF_000341395	0.4538	0
RS_GCF_001563225	0.6349	0
RS_GCF_900217235	0.5279	0
RS_GCF_000176915	0.6256	0
RS_GCF_001553625	0.5893	0
RS_GCF_000215975	0.3059	1
RS_GCF_000734015	0.3698	1
RS_GCF_001548275	0.383	1
RS_GCF_000217795	0.4243	1
RS_GCF_000013405	0.5146	0
RS_GCF_001888165	0.5742	0
RS_GCF_000012885	0.5511	0
RS_GCF_000827125	0.5668	0
RS_GCF_000020725	0.6027	0
RS_GCF_000022265	0.5347	0
RS_GCF_001628815	0.6147	0
RS_GCF_000817955	0.6227	0
RS_GCF_000015045	0.5848	0
RS_GCF_001273775	0.6199	0
RS_GCF_000284315	0.5005	0
RS_GCF_000178975	0.5998	0
RS_GCF_000178955	0.5791	0
RS_GCF_000179915	0.5734	0
RS_GCF_000226295	0.6134	1
RS_GCF_001618865	0.6722	0
RS_GCF_001262015	0.4412	0
RS_GCF_002998435	0.4746	0
RS_GCF_900095135	0.4363	0
RS_GCF_900095795	0.4797	1
RS_GCF_000183135	0.3886	0
RS_GCF_002201795	0.3927	0
RS_GCF_003991565	0.4356	0
RS_GCF_000626635	0.4131	0
RS_GCF_001443605	0.3903	0
RS_GCF_000016645	0.3411	0
RS_GCF_001761465	0.3517	0
RS_GCF_001831475	0.3598	0
RS_GCF_001857965	0.3438	0
RS_GCF_003076455	0.3518	0
RS_GCF_003076475	0.3977	0
RS_GCF_000455605	0.3138	0
RS_GCF_003344925	0.3499	0
RS_GCF_004797125	0.361	0
RS_GCF_000833025	0.3385	0
RS_GCF_002209445	0.3824	0
RS_GCF_002269385	0.3973	0
RS_GCF_000973105	0.4278	0
RS_GCF_003687485	0.4015	0
RS_GCF_000186265	0.3377	0
RS_GCF_000190595	0.3211	0
RS_GCF_000224085	0.4136	0
RS_GCF_000963865	0.4497	0
RS_GCF_000024125	0.5529	0
RS_GCF_000060345	0.3661	0
RS_GCF_001889005	0.3816	0
RS_GCF_001951155	0.4214	0
RS_GCF_000023465	0.3622	0
RS_GCF_006159205	0.4086	0
RS_GCF_000332115	0.3532	0
RS_GCF_000153485	0.3453	0
RS_GCF_000196315	0.339	0
RS_GCF_001653755	0.3817	0
RS_GCF_000265385	0.3619	0
RS_GCF_001310225	0.318	0
RS_GCF_002886045	0.3393	0
RS_GCF_000941055	0.3353	0
RS_GCF_003410315	0.3125	0
RS_GCF_001761365	0.2964	0
RS_GCF_001975665	0.2951	0
RS_GCF_900198195	0.3031	0
RS_GCF_001483385	0.3148	0
RS_GCF_900119795	0.3201	0
RS_GCF_001889045	0.3073	0
RS_GCF_001697185	0.3164	0
RS_GCF_001543325	0.2977	0
RS_GCF_002369955	0.3276	0
RS_GCF_900187185	0.404	0
RS_GCF_000236705	0.4023	0
RS_GCF_901472535	0.3734	0
RS_GCF_002355435	0.4316	0
RS_GCF_002736205	0.3782	0
RS_GCF_001721645	0.4131	0
RS_GCF_001590605	0.3878	0
RS_GCF_000242635	0.3731	0
RS_GCF_000243115	0.4524	0
RS_GCF_001654455	0.4448	0
RS_GCF_001644645	0.4151	0
RS_GCF_002355595	0.4405	0
RS_GCF_000024005	0.4523	0
RS_GCF_002557795	0.4254	0
RS_GCF_000212735	0.471	0
RS_GCF_000974425	0.4947	0
RS_GCF_002056795	0.4835	0
RS_GCF_001988955	0.527	0
RS_GCF_003258705	0.372	0
RS_GCF_000576555	0.5962	0
RS_GCF_001507645	0.6096	0
RS_GCF_003149515	0.6251	0
RS_GCF_000973725	0.4734	0
RS_GCF_003585765	0.5316	0
RS_GCF_001611675	0.5102	0
RS_GCF_001310085	0.4743	0
RS_GCF_000265405	0.3681	0
RS_GCF_003260975	0.4414	0
RS_GCF_000325705	0.4475	0
RS_GCF_000222485	0.3815	0
RS_GCF_005166025	0.3613	0
RS_GCF_000183425	0.3552	0
RS_GCF_000024845	0.643	1
RS_GCF_000020525	0.4504	0
RS_GCF_000258405	0.3393	1
RS_GCF_000279145	0.4133	1
RS_GCF_001886815	0.451	1
RS_GCF_000695095	0.6437	0
RS_GCF_000010305	0.6427	0
RS_GCF_000522985	0.7261	0
RS_GCF_002310495	0.6225	0
RS_GCF_001746835	0.6648	0
RS_GCF_002277955	0.5734	1
RS_GCF_001983935	0.559	0
RS_GCF_000092105	0.5368	0
RS_GCF_001956985	0.6626	0
RS_GCF_000242455	0.6223	0
RS_GCF_000186345	0.6249	0
RS_GCF_000284115	0.7322	0
RS_GCF_000020145	0.3995	0
RS_GCF_001027545	0.3934	0
RS_GCF_004214795	0.2803	0
RS_GCF_003544855	0.2719	0
RS_GCF_000147355	0.3524	0
RS_GCF_000183725	0.4456	0
GB_GCA_000987835	0.4426	0
RS_GCF_000186245	0.5391	0
RS_GCF_002139935	0.346	0
RS_GCF_000568815	0.409	0
RS_GCF_001548055	0.4388	0
RS_GCF_000021725	0.3351	0
RS_GCF_005843985	0.2685	1
RS_GCF_000194135	0.3747	1
RS_GCF_000517565	0.3208	1
RS_GCF_000512735	0.4519	1
RS_GCF_000025605	0.4693	1
RS_GCF_000010785	0.44	1
RS_GCF_000021565	0.3708	1
RS_GCF_000021545	0.3275	1
RS_GCF_000185805	0.5213	1
RS_GCF_000191045	0.3495	1
RS_GCF_001547735	0.4302	1
RS_GCF_000025725	0.4254	0
RS_GCF_004087915	0.4815	0
RS_GCF_000183405	0.3563	1
RS_GCF_000218625	0.3829	1
RS_GCF_000010985	0.3031	1
RS_GCF_000195275	0.3913	0
RS_GCF_000184345	0.6092	1
RS_GCF_000242595	0.5777	0
RS_GCF_000507245	0.5186	0
RS_GCF_000190435	0.4887	0
RS_GCF_000236685	0.462	0
RS_GCF_000018605	0.3412	1
RS_GCF_000953715	0.3138	1
RS_GCF_000255135	0.2914	1
RS_GCF_001027025	0.4252	1
RS_GCF_000023325	0.4155	1
RS_GCF_000016785	0.461	1
RS_GCF_000018945	0.4694	1
RS_GCF_000504085	0.3872	1
RS_GCF_000828675	0.388	1
RS_GCF_000217815	0.4032	1
RS_GCF_000816145	0.4947	1
RS_GCF_000828655	0.5133	1
RS_GCF_000017545	0.3499	1
RS_GCF_000235405	0.3888	1
RS_GCF_000016905	0.314	1
RS_GCF_000024905	0.6379	1
RS_GCF_000233775	0.4706	1
RS_GCF_000284335	0.3537	1
RS_GCF_000020945	0.4477	1
RS_GCF_000020965	0.3374	1
RS_GCF_000212395	0.3387	1
RS_GCF_003057965	0.3367	1
RS_GCF_001598035	0.3925	0
RS_GCF_003795125	0.3634	0
RS_GCF_003795145	0.3692	0
RS_GCF_001870205	0.341	0
RS_GCF_000829395	0.3822	0
RS_GCF_003522965	0.3473	0
RS_GCF_002005405	0.3741	0
RS_GCF_001545095	0.3743	0
RS_GCF_001564455	0.5397	0
RS_GCF_000008365	0.2495	0
RS_GCF_002804025	0.2687	0
RS_GCF_002804245	0.2722	0
RS_GCF_002804105	0.2663	0
RS_GCF_002290085	0.2698	0
RS_GCF_002843565	0.3005	0
RS_GCF_002803985	0.2984	0
RS_GCF_002804205	0.346	0
RS_GCF_002804005	0.2799	0
RS_GCF_002441935	0.2983	0
RS_GCF_001281045	0.2501	0
RS_GCF_000439455	0.2546	0
RS_GCF_000439435	0.2386	0
RS_GCF_001267155	0.2492	0
RS_GCF_000565215	0.3016	0
RS_GCF_003339775	0.2541	0
RS_GCF_000400935	0.288	0
RS_GCF_000400955	0.292	0
RS_GCF_000565195	0.2941	0
RS_GCF_001029265	0.2979	0
RS_GCF_000968055	0.2898	0
RS_GCF_000018785	0.3193	0
RS_GCF_900660755	0.3097	0
RS_GCF_900660745	0.2806	0
RS_GCF_000967915	0.3577	0
RS_GCF_000010125	0.3319	0
RS_GCF_900636385	0.3283	0
RS_GCF_000816085	0.3558	0
RS_GCF_000019905	0.477	0
RS_GCF_001617605	0.3765	0
RS_GCF_004367585	0.3696	0
RS_GCF_001687665	0.4008	0
RS_GCF_001687585	0.4005	0
RS_GCF_001186155	0.3939	0
RS_GCF_001687565	0.4318	0
RS_GCF_001687605	0.4998	0
RS_GCF_000818095	0.4237	0
RS_GCF_000294775	0.4088	0
RS_GCF_002276165	0.3677	0
RS_GCF_000724485	0.3859	1
RS_GCF_004116955	0.4376	0
RS_GCF_000832985	0.3783	0
RS_GCF_002243605	0.5214	1
RS_GCF_001610955	0.5228	1
RS_GCF_001295365	0.4389	1
RS_GCF_001634285	0.4362	1
RS_GCF_001187595	0.4167	1
RS_GCF_000496285	0.3556	0
RS_GCF_000017425	0.3587	0
RS_GCF_001721685	0.4608	0
RS_GCF_000177235	0.3652	0
RS_GCF_006740705	0.4587	0
RS_GCF_001866075	0.3613	0
RS_GCF_001629705	0.3935	0
RS_GCF_000011245	0.3568	0
RS_GCF_001307805	0.4212	0
RS_GCF_002216775	0.3952	0
RS_GCF_002224365	0.3727	0
RS_GCF_004101865	0.4218	0
RS_GCF_002097535	0.4156	0
RS_GCF_000219535	0.411	0
RS_GCF_002355375	0.4589	0
RS_GCF_000758665	0.5139	0
RS_GCF_002192415	0.4967	0
RS_GCF_000612505	0.5264	0
RS_GCF_002741055	0.5212	0
RS_GCF_001857945	0.3993	0
RS_GCF_000235585	0.4677	0
RS_GCF_002240415	0.4679	0
RS_GCF_003931855	0.4646	0
RS_GCF_006542275	0.5839	0
RS_GCF_001421015	0.4722	0
RS_GCF_003945345	0.4531	0
RS_GCF_000961095	0.5254	0
RS_GCF_000227705	0.6012	1
RS_GCF_004295585	0.4483	0
RS_GCF_001644605	0.4893	0
RS_GCF_002005165	0.5044	1
RS_GCF_000024285	0.6189	1
RS_GCF_000092905	0.5911	1
RS_GCF_002243515	0.5304	0
RS_GCF_000165505	0.3437	0
RS_GCF_000020005	0.3631	1
RS_GCF_000178115	0.5556	0
RS_GCF_000283575	0.5319	0
RS_GCF_000025225	0.4421	0
RS_GCF_900070325	0.3525	1
RS_GCF_000018685	0.3535	0
RS_GCF_000178835	0.3432	0
RS_GCF_001750685	0.386	0
RS_GCF_000196455	0.333	0
RS_GCF_001042715	0.3528	0
RS_GCF_001854185	0.3553	0
RS_GCF_000018325	0.3626	0
RS_GCF_000807675	0.4719	0
RS_GCF_901482605	0.2932	0
RS_GCF_000145275	0.3121	0
RS_GCF_000577895	0.2945	0
RS_GCF_000143685	0.3111	0
RS_GCF_000016505	0.3204	0
RS_GCF_001020205	0.2798	0
RS_GCF_002285495	0.2891	1
RS_GCF_000013285	0.2838	0
RS_GCF_003628755	0.5144	0
RS_GCF_000213255	0.4345	1
RS_GCF_000147695	0.3434	1
RS_GCF_003722315	0.3419	1
RS_GCF_000763575	0.3501	1
RS_GCF_000189775	0.3498	1
RS_GCF_000022325	0.3519	1
RS_GCF_000166775	0.351	1
RS_GCF_000166355	0.3611	1
RS_GCF_000193435	0.3613	1
RS_GCF_000145215	0.3524	1
RS_GCF_000166335	0.3544	1
RS_GCF_000016545	0.3525	1
RS_GCF_000144645	0.4682	1
RS_GCF_000165465	0.3029	0
RS_GCF_000020485	0.3788	1
RS_GCF_000144695	0.3663	0
RS_GCF_003991135	0.3588	1
RS_GCF_003315775	0.49	0
RS_GCF_000025305	0.5584	0
RS_GCF_002005145	0.4538	1
GB_GCA_000010565	0.5296	1
RS_GCF_000024605	0.5947	1
RS_GCF_000012865	0.4205	1
RS_GCF_003054495	0.4909	1
RS_GCF_000255115	0.4211	0
RS_GCF_000243155	0.4497	0
RS_GCF_000231405	0.4189	0
RS_GCF_000190635	0.4635	0
RS_GCF_000019165	0.5698	1
RS_GCF_000092405	0.5099	1
RS_GCF_000305935	0.5388	1
RS_GCF_000184705	0.7248	1
RS_GCF_000009905	0.6867	1
RS_GCF_001544015	0.6973	1
RS_GCF_000277125	0.681	0
RS_GCF_000340435	0.6395	0
RS_GCF_000092825	0.6679	0
RS_GCF_001305675	0.68	0
RS_GCF_002993285	0.6896	0
RS_GCF_000214175	0.6224	0
RS_GCF_001941425	0.5554	0
RS_GCF_000819445	0.6857	0
RS_GCF_000835165	0.6775	0
RS_GCF_001643015	0.5175	0
RS_GCF_002355155	0.5182	0
RS_GCF_003096075	0.709	0
RS_GCF_003312875	0.707	0
RS_GCF_002240355	0.676	0
RS_GCF_001302585	0.6844	0
RS_GCF_001701025	0.7001	0
RS_GCF_002263515	0.6878	0
RS_GCF_002234535	0.7115	0
RS_GCF_000024365	0.7092	0
RS_GCF_000284015	0.7295	0
RS_GCF_000306785	0.7413	0
RS_GCF_000016425	0.6946	0
RS_GCF_000284295	0.7082	0
RS_GCF_001013905	0.7268	0
RS_GCF_003955715	0.7085	0
RS_GCF_003627815	0.7094	0
RS_GCF_003122365	0.7245	0
RS_GCF_003054555	0.6975	0
RS_GCF_000220705	0.7314	0
RS_GCF_000993785	0.7202	0
RS_GCF_000024025	0.6977	0
RS_GCF_003589885	0.7281	1
RS_GCF_000024385	0.7164	1
RS_GCF_001679725	0.6838	0
RS_GCF_001660485	0.7039	0
RS_GCF_001542775	0.687	0
RS_GCF_002096055	0.7079	0
RS_GCF_004564355	0.7062	0
RS_GCF_003991875	0.7086	0
RS_GCF_004564075	0.7162	0
RS_GCF_002355535	0.5276	0
RS_GCF_002950575	0.5833	0
RS_GCF_000022025	0.6596	0
RS_GCF_001445575	0.6064	0
RS_GCF_001302565	0.5999	0
RS_GCF_001887245	0.5915	0
RS_GCF_000010285	0.7116	0
RS_GCF_001275345	0.705	0
RS_GCF_004102025	0.6682	0
RS_GCF_003952265	0.6558	0
RS_GCF_001636295	0.7381	0
RS_GCF_002407065	0.7157	0
RS_GCF_003355475	0.7275	0
RS_GCF_001678905	0.6259	0
RS_GCF_006337125	0.7314	0
RS_GCF_001190945	0.6824	0
RS_GCF_006494775	0.7225	0
RS_GCF_003945325	0.6696	0
RS_GCF_001653335	0.7226	0
RS_GCF_004777465	0.7102	0
RS_GCF_001509405	0.7214	0
RS_GCF_001997345	0.6878	0
RS_GCF_001997295	0.6793	0
RS_GCF_003325455	0.6836	0
RS_GCF_900289045	0.6831	0
RS_GCF_000015025	0.6691	1
RS_GCF_004300825	0.7261	0
RS_GCF_004322855	0.7167	0
RS_GCF_000023265	0.6829	1
RS_GCF_003966955	0.656	0
RS_GCF_001507665	0.706	0
RS_GCF_000252445	0.6915	0
RS_GCF_000196275	0.6647	1
RS_GCF_003173015	0.6702	0
RS_GCF_000317835	0.6369	0
RS_GCF_001535545	0.6853	1
RS_GCF_002355995	0.6899	1
RS_GCF_000024425	0.6338	1
RS_GCF_000092125	0.6272	1
RS_GCF_000183745	0.6981	1
RS_GCF_000195335	0.6808	1
RS_GCF_000199675	0.5385	1
RS_GCF_003966975	0.5061	0
RS_GCF_000281175	0.5877	1
RS_GCF_000021945	0.5643	1
RS_GCF_000017805	0.6069	1
RS_GCF_000024985	0.6811	1
RS_GCF_000021685	0.6428	1
RS_GCF_001953175	0.5396	0
RS_GCF_000143165	0.5504	0
RS_GCF_000011905	0.4885	0
RS_GCF_004208415	0.5175	0
RS_GCF_000724625	0.6083	0
RS_GCF_000018105	0.4696	0
